# Testing the plasticity-first theory of tumor evolution with spatiotemporal lineage tracing

**DOI:** 10.1101/2025.08.06.668639

**Authors:** Jinhua Yang, Liangzhen Hou, Xue Wang, Ningxia Zhang, Yifei Bian, Zhaolian Lu, Yanxu Chen, Duo Xie, Yongting Fang, Kun Wang, Ruijie Wan, Yujuan Jin, Yuan Chen, Xinlei Cai, Xiaojing Hu, Leo Tsz On Lee, Xinyuan Tong, Xionglei He, Zheng Hu, Hongbin Ji

## Abstract

The plasticity-first hypothesis posits that phenotypic plasticity emerges first in novel environments, followed by (epi)genetic changes that stabilize adaptive phenotypes. Whether tumor evolution follows this model, and how non-genetic mechanisms sustain long-term therapeutic resistance, remain unclear. Here, we develop eTRACER, an endogenously targeted, high-resolution and spatially-resolved CRISPR-Cas9 lineage-tracing system, to study tumor adaptation during longitudinal CD8^+^ T cell-mediated immunotherapy. Integrated clonal and single-cell transcriptomic analyses show that tumor immune evasion is governed by clonal state composition rather than clonal identity, arguing against selection from pre-existing genetic heterogeneity. Spatiotemporal lineage tracing reveals highly reversible state transitions prior to therapy, followed by consolidated epithelial-mesenchymal transition (EMT) during therapy. Single-cell multiomics identifies AP-1 as a key regulator of EMT stabilization and its inhibition enhances tumor sensitivity to immune killing. Together, these findings show that tumor plasticity precedes stable immune evasion, revealing an AP-1-centered mechanism underlying plasticity-first tumor evolution.
