## Supplementary tables 1-7 for "Testing the plasticity-first theory of tumor evolution with spatiotemporal lineage tracing"

### Sheet: Table S1
Supplementary Table 1. Summary of samples for sequencing
Sample ID	Sample type	Mouse ID	OT-I treatment	Weeks (+Dox)	Weeks (Trail)	Bulk-ATAC-seq	Bulk RNA-seq	scRNA-seq	scMultiome-seq	Stereo-seq	Amplicon-seq	Sequencing filename
Bulk-ATAC-BL-1	Subcutaneous tumors	I3028; I3026; I3030	No	1	2	Yes	No	No	No	No	No	YJH-Bulk-ATAC-BL-1
Bulk-ATAC-BL-2	Subcutaneous tumors	I3028; I3026; I3030	No	1	2	Yes	No	No	No	No	No	YJH-Bulk-ATAC-BL-2
Bulk-ATAC-BL-3	Subcutaneous tumors	I3028; I3026; I3030	No	1	2	Yes	No	No	No	No	No	YJH-Bulk-ATAC-BL-3
Bulk-ATAC-EE-1	Subcutaneous tumors	I3092; I3098	Yes	5	6	Yes	No	No	No	No	No	YJH-Bulk-ATAC-EE-1
Bulk-ATAC-EE-2	Subcutaneous tumors	I3092; I3098	Yes	5	6	Yes	No	No	No	No	No	YJH-Bulk-ATAC-EE-2
Bulk-ATAC-EE-3	Subcutaneous tumors	I3092; I3098	Yes	5	6	Yes	No	No	No	No	No	YJH-Bulk-ATAC-EE-3
Bulk-ATAC-LE-1	Subcutaneous tumors	I3094; I3100	Yes	7	8	Yes	No	No	No	No	No	YJH-Bulk-ATAC-LE-1
Bulk-ATAC-LE-2	Subcutaneous tumors	I3094; I3100	Yes	7	8	Yes	No	No	No	No	No	YJH-Bulk-ATAC-LE-2
Bulk-ATAC-LE-3	Subcutaneous tumors	I3094; I3100	Yes	7	8	Yes	No	No	No	No	No	YJH-Bulk-ATAC-LE-3
BulkRNA-1	Cell line	Not applicable	No	0	0	No	Yes	No	No	No	No	YJH-BulkRNA-1
BulkRNA-2	Cell line	Not applicable	No	0	0	No	Yes	No	No	No	No	YJH-BulkRNA-2
BulkRNA-3	Cell line	Not applicable	No	0	0	No	Yes	No	No	No	No	YJH-BulkRNA-3
invitro-amplicon	Cell line	Not applicable	No	2	2	No	No	No	No	No	Yes	YJH-invitro-amplicon-EP-target-R701
invitro-amplicon	Cell line	Not applicable	No	2	2	No	No	No	No	No	Yes	YJH-invitro-amplicon-EP-target-R705
invitro-amplicon	Cell line	Not applicable	No	2	2	No	No	No	No	No	Yes	YJH-invitro-amplicon-EP-target-R709
NIH/3T3-invitro-amplicon	Cell line	Not applicable	No	2	2	No	No	No	No	No	Yes	YJH-invitro-amplicon-3T3-target-R701
NIH/3T3-invitro-amplicon	Cell line	Not applicable	No	2	2	No	No	No	No	No	Yes	YJH-invitro-amplicon-3T3-target-R705
NIH/3T3-invitro-amplicon	Cell line	Not applicable	No	2	2	No	No	No	No	No	Yes	YJH-invitro-amplicon-3T3-target-R709
BL-rep1	Subcutaneous tumors	I3028	No	1	2	No	No	Yes	No	Yes	Yes	YJH-scRNA-seq-BL-rep1
BL-rep1	Subcutaneous tumors	I3028	No	1	2	No	No	Yes	No	Yes	Yes	YJH-scRNA-amplicon-BL-rep1-SB-42
BL-rep1	Subcutaneous tumors	I3028	No	1	2	No	No	Yes	No	Yes	Yes	YJH-scRNA-amplicon-BL-rep1-target-14
BL-rep1	Subcutaneous tumors	I3028	No	1	2	No	No	Yes	No	Yes	Yes	YJH-scRNA-amplicon-BL-rep1-target-36
BL-rep1	Subcutaneous tumors	I3028	No	1	2	No	No	Yes	No	Yes	Yes	YJH-scRNA-amplicon-BL-rep1-target-50
BL-rep1	Subcutaneous tumors	I3028	No	1	2	No	No	Yes	No	Yes	Yes	YJH-Stereo-seq-BL
BL-rep1	Subcutaneous tumors	I3028	No	1	2	No	No	Yes	No	Yes	Yes	YJH-spatial-amplicon-BL-SB-96
BL-rep1	Subcutaneous tumors	I3028	No	1	2	No	No	Yes	No	Yes	Yes	YJH-spatial-amplicon-BL-target-94
BL-rep1	Subcutaneous tumors	I3028	No	1	2	No	No	Yes	No	Yes	Yes	YJH-spatial-amplicon-BL-target-95
BL-rep1	Subcutaneous tumors	I3028	No	1	2	No	No	Yes	No	Yes	Yes	YJH-spatial-amplicon-BL-target-97
BL-rep1	Subcutaneous tumors	I3028	No	1	2	No	No	Yes	No	Yes	Yes	YJH-spatial-amplicon-BL-target-98
BL-rep2	Subcutaneous tumors	I3026	No	1	2	No	No	Yes	No	Yes	Yes	YJH-scRNA-seq-BL-rep2
BL-rep2	Subcutaneous tumors	I3026	No	1	2	No	No	Yes	No	Yes	Yes	YJH-scRNA-amplicon-BL-rep2-SB-15
BL-rep2	Subcutaneous tumors	I3026	No	1	2	No	No	Yes	No	Yes	Yes	YJH-scRNA-amplicon-BL-rep2-target-11
BL-rep2	Subcutaneous tumors	I3026	No	1	2	No	No	Yes	No	Yes	Yes	YJH-scRNA-amplicon-BL-rep2-target-12
BL-rep2	Subcutaneous tumors	I3026	No	1	2	No	No	Yes	No	Yes	Yes	YJH-scRNA-amplicon-BL-rep2-target-20
BL-rep2	Subcutaneous tumors	I3026	No	1	2	No	No	Yes	No	Yes	Yes	YJH-Stereo-seq-BL
BL-rep2	Subcutaneous tumors	I3026	No	1	2	No	No	Yes	No	Yes	Yes	YJH-spatial-amplicon-BL-SB-96
BL-rep2	Subcutaneous tumors	I3026	No	1	2	No	No	Yes	No	Yes	Yes	YJH-spatial-amplicon-BL-target-94
BL-rep2	Subcutaneous tumors	I3026	No	1	2	No	No	Yes	No	Yes	Yes	YJH-spatial-amplicon-BL-target-95
BL-rep2	Subcutaneous tumors	I3026	No	1	2	No	No	Yes	No	Yes	Yes	YJH-spatial-amplicon-BL-target-97
BL-rep2	Subcutaneous tumors	I3026	No	1	2	No	No	Yes	No	Yes	Yes	YJH-spatial-amplicon-BL-target-98
BL-rep3	Subcutaneous tumors	I3030	No	1	2	No	No	Yes	No	Yes	Yes	YJH-scRNA-seq-BL-rep3
BL-rep3	Subcutaneous tumors	I3030	No	1	2	No	No	Yes	No	Yes	Yes	YJH-scRNA-amplicon-BL-rep3-SB-29
BL-rep3	Subcutaneous tumors	I3030	No	1	2	No	No	Yes	No	Yes	Yes	YJH-scRNA-amplicon-BL-rep3-target-28
BL-rep3	Subcutaneous tumors	I3030	No	1	2	No	No	Yes	No	Yes	Yes	YJH-scRNA-amplicon-BL-rep3-target-39
BL-rep3	Subcutaneous tumors	I3030	No	1	2	No	No	Yes	No	Yes	Yes	YJH-Stereo-seq-BL
BL-rep3	Subcutaneous tumors	I3030	No	1	2	No	No	Yes	No	Yes	Yes	YJH-spatial-amplicon-BL-SB-96
BL-rep3	Subcutaneous tumors	I3030	No	1	2	No	No	Yes	No	Yes	Yes	YJH-spatial-amplicon-BL-target-94
BL-rep3	Subcutaneous tumors	I3030	No	1	2	No	No	Yes	No	Yes	Yes	YJH-spatial-amplicon-BL-target-95
BL-rep3	Subcutaneous tumors	I3030	No	1	2	No	No	Yes	No	Yes	Yes	YJH-spatial-amplicon-BL-target-97
BL-rep3	Subcutaneous tumors	I3030	No	1	2	No	No	Yes	No	Yes	Yes	YJH-spatial-amplicon-BL-target-98
EE-rep1-1	Subcutaneous tumors	I3093	Yes	5	6	No	No	Yes	No	Yes	Yes	YJH-scRNA-seq-EE-rep1-10XCS3
EE-rep1-1	Subcutaneous tumors	I3093	Yes	5	6	No	No	Yes	No	Yes	Yes	YJH-scRNA-seq-EE-rep1-10XSC3
EE-rep1-1	Subcutaneous tumors	I3093	Yes	5	6	No	No	Yes	No	Yes	Yes	YJH-scRNA-amplicon-EE-rep1-SB-25
EE-rep1-1	Subcutaneous tumors	I3093	Yes	5	6	No	No	Yes	No	Yes	Yes	YJH-scRNA-amplicon-EE-rep1-target-24
EE-rep1-1	Subcutaneous tumors	I3093	Yes	5	6	No	No	Yes	No	Yes	Yes	YJH-scRNA-amplicon-EE-rep1-target-37
EE-rep1-1	Subcutaneous tumors	I3093	Yes	5	6	No	No	Yes	No	Yes	Yes	YJH-Stereo-seq-EE
EE-rep1-1	Subcutaneous tumors	I3093	Yes	5	6	No	No	Yes	No	Yes	Yes	YJH-spatial-amplicon-EE-SB-81
EE-rep1-1	Subcutaneous tumors	I3093	Yes	5	6	No	No	Yes	No	Yes	Yes	YJH-spatial-amplicon-EE-target-79
EE-rep1-1	Subcutaneous tumors	I3093	Yes	5	6	No	No	Yes	No	Yes	Yes	YJH-spatial-amplicon-EE-target-80
EE-rep1-1	Subcutaneous tumors	I3093	Yes	5	6	No	No	Yes	No	Yes	Yes	YJH-spatial-amplicon-EE-target-85
EE-rep1-1	Subcutaneous tumors	I3093	Yes	5	6	No	No	Yes	No	Yes	Yes	YJH-spatial-amplicon-EE-target-86
EE-rep1-2	Subcutaneous tumors	I3099	Yes	5	6	No	No	Yes	No	No	Yes	YJH-scRNA-seq-EE-rep1-10XCS3
EE-rep1-2	Subcutaneous tumors	I3099	Yes	5	6	No	No	Yes	No	No	Yes	YJH-scRNA-seq-EE-rep1-10XSC3
EE-rep1-2	Subcutaneous tumors	I3099	Yes	5	6	No	No	Yes	No	No	Yes	YJH-scRNA-amplicon-EE-rep1-SB-25
EE-rep1-2	Subcutaneous tumors	I3099	Yes	5	6	No	No	Yes	No	No	Yes	YJH-scRNA-amplicon-EE-rep1-target-24
EE-rep1-2	Subcutaneous tumors	I3099	Yes	5	6	No	No	Yes	No	No	Yes	YJH-scRNA-amplicon-EE-rep1-target-37
EE-rep2-1	Subcutaneous tumors	I3092	Yes	5	6	No	No	Yes	No	Yes	Yes	YJH-scRNA-seq-EE-rep2-10XCS3
EE-rep2-1	Subcutaneous tumors	I3092	Yes	5	6	No	No	Yes	No	Yes	Yes	YJH-scRNA-seq-EE-rep2-10XSC3
EE-rep2-1	Subcutaneous tumors	I3092	Yes	5	6	No	No	Yes	No	Yes	Yes	YJH-scRNA-amplicon-EE-rep2-SB-17
EE-rep2-1	Subcutaneous tumors	I3092	Yes	5	6	No	No	Yes	No	Yes	Yes	YJH-scRNA-amplicon-EE-rep2-target-16
EE-rep2-1	Subcutaneous tumors	I3092	Yes	5	6	No	No	Yes	No	Yes	Yes	YJH-scRNA-amplicon-EE-rep2-target-21
EE-rep2-1	Subcutaneous tumors	I3092	Yes	5	6	No	No	Yes	No	Yes	Yes	YJH-scRNA-amplicon-EE-rep2-target-34
EE-rep2-1	Subcutaneous tumors	I3092	Yes	5	6	No	No	Yes	No	Yes	Yes	YJH-Stereo-seq-EE
EE-rep2-1	Subcutaneous tumors	I3092	Yes	5	6	No	No	Yes	No	Yes	Yes	YJH-spatial-amplicon-EE-SB-81
EE-rep2-1	Subcutaneous tumors	I3092	Yes	5	6	No	No	Yes	No	Yes	Yes	YJH-spatial-amplicon-EE-target-79
EE-rep2-1	Subcutaneous tumors	I3092	Yes	5	6	No	No	Yes	No	Yes	Yes	YJH-spatial-amplicon-EE-target-80
EE-rep2-1	Subcutaneous tumors	I3092	Yes	5	6	No	No	Yes	No	Yes	Yes	YJH-spatial-amplicon-EE-target-85
EE-rep2-1	Subcutaneous tumors	I3092	Yes	5	6	No	No	Yes	No	Yes	Yes	YJH-spatial-amplicon-EE-target-86
EE-rep2-2	Subcutaneous tumors	I3098	Yes	5	6	No	No	Yes	No	No	Yes	YJH-scRNA-seq-EE-rep2-10XCS3
EE-rep2-2	Subcutaneous tumors	I3098	Yes	5	6	No	No	Yes	No	No	Yes	YJH-scRNA-seq-EE-rep2-10XSC3
EE-rep2-2	Subcutaneous tumors	I3098	Yes	5	6	No	No	Yes	No	No	Yes	YJH-scRNA-amplicon-EE-rep2-SB-17
EE-rep2-2	Subcutaneous tumors	I3098	Yes	5	6	No	No	Yes	No	No	Yes	YJH-scRNA-amplicon-EE-rep2-target-16
EE-rep2-2	Subcutaneous tumors	I3098	Yes	5	6	No	No	Yes	No	No	Yes	YJH-scRNA-amplicon-EE-rep2-target-21
EE-rep2-2	Subcutaneous tumors	I3098	Yes	5	6	No	No	Yes	No	No	Yes	YJH-scRNA-amplicon-EE-rep2-target-34
EE-rep3-1	Subcutaneous tumors	I3094	Yes	5	6	No	No	Yes	No	Yes	Yes	YJH-scRNA-seq-EE-rep3-10XCS3
EE-rep3-1	Subcutaneous tumors	I3094	Yes	5	6	No	No	Yes	No	Yes	Yes	YJH-scRNA-seq-EE-rep3-10XSC3
EE-rep3-1	Subcutaneous tumors	I3094	Yes	5	6	No	No	Yes	No	Yes	Yes	YJH-scRNA-amplicon-EE-rep3-SB-31
EE-rep3-1	Subcutaneous tumors	I3094	Yes	5	6	No	No	Yes	No	Yes	Yes	YJH-scRNA-amplicon-EE-rep3-target-30
EE-rep3-1	Subcutaneous tumors	I3094	Yes	5	6	No	No	Yes	No	Yes	Yes	YJH-scRNA-amplicon-EE-rep3-target-40
EE-rep3-1	Subcutaneous tumors	I3094	Yes	5	6	No	No	Yes	No	Yes	Yes	YJH-scRNA-amplicon-EE-rep3-target-53
EE-rep3-1	Subcutaneous tumors	I3094	Yes	5	6	No	No	Yes	No	Yes	Yes	YJH-Stereo-seq-EE
EE-rep3-1	Subcutaneous tumors	I3094	Yes	5	6	No	No	Yes	No	Yes	Yes	YJH-spatial-amplicon-EE-SB-81
EE-rep3-1	Subcutaneous tumors	I3094	Yes	5	6	No	No	Yes	No	Yes	Yes	YJH-spatial-amplicon-EE-target-79
EE-rep3-1	Subcutaneous tumors	I3094	Yes	5	6	No	No	Yes	No	Yes	Yes	YJH-spatial-amplicon-EE-target-80
EE-rep3-1	Subcutaneous tumors	I3094	Yes	5	6	No	No	Yes	No	Yes	Yes	YJH-spatial-amplicon-EE-target-85
EE-rep3-1	Subcutaneous tumors	I3094	Yes	5	6	No	No	Yes	No	Yes	Yes	YJH-spatial-amplicon-EE-target-86
EE-rep3-2	Subcutaneous tumors	I3100	Yes	5	6	No	No	Yes	No	No	Yes	YJH-scRNA-seq-EE-rep3-10XCS3
EE-rep3-2	Subcutaneous tumors	I3100	Yes	5	6	No	No	Yes	No	No	Yes	YJH-scRNA-seq-EE-rep3-10XSC3
EE-rep3-2	Subcutaneous tumors	I3100	Yes	5	6	No	No	Yes	No	No	Yes	YJH-scRNA-amplicon-EE-rep3-SB-31
EE-rep3-2	Subcutaneous tumors	I3100	Yes	5	6	No	No	Yes	No	No	Yes	YJH-scRNA-amplicon-EE-rep3-target-30
EE-rep3-2	Subcutaneous tumors	I3100	Yes	5	6	No	No	Yes	No	No	Yes	YJH-scRNA-amplicon-EE-rep3-target-40
EE-rep3-2	Subcutaneous tumors	I3100	Yes	5	6	No	No	Yes	No	No	Yes	YJH-scRNA-amplicon-EE-rep3-target-53
LE-rep1-1	Subcutaneous tumors	I3096	Yes	7	8	No	No	Yes	No	Yes	Yes	YJH-scRNA-seq-LE-rep1-10XCS3
LE-rep1-1	Subcutaneous tumors	I3096	Yes	7	8	No	No	Yes	No	Yes	Yes	YJH-scRNA-seq-LE-rep1-10XSC3
LE-rep1-1	Subcutaneous tumors	I3096	Yes	7	8	No	No	Yes	No	Yes	Yes	YJH-scRNA-amplicon-LE-rep1-SB-27
LE-rep1-1	Subcutaneous tumors	I3096	Yes	7	8	No	No	Yes	No	Yes	Yes	YJH-scRNA-amplicon-LE-rep1-target-26
LE-rep1-1	Subcutaneous tumors	I3096	Yes	7	8	No	No	Yes	No	Yes	Yes	YJH-scRNA-amplicon-LE-rep1-target-38
LE-rep1-1	Subcutaneous tumors	I3096	Yes	7	8	No	No	Yes	No	Yes	Yes	YJH-Stereo-seq-LE
LE-rep1-1	Subcutaneous tumors	I3096	Yes	7	8	No	No	Yes	No	Yes	Yes	YJH-spatial-amplicon-LE-SB-59
LE-rep1-1	Subcutaneous tumors	I3096	Yes	7	8	No	No	Yes	No	Yes	Yes	YJH-spatial-amplicon-LE-SB-78
LE-rep1-1	Subcutaneous tumors	I3096	Yes	7	8	No	No	Yes	No	Yes	Yes	YJH-spatial-amplicon-LE-target-56
LE-rep1-1	Subcutaneous tumors	I3096	Yes	7	8	No	No	Yes	No	Yes	Yes	YJH-spatial-amplicon-LE-target-57
LE-rep1-1	Subcutaneous tumors	I3096	Yes	7	8	No	No	Yes	No	Yes	Yes	YJH-spatial-amplicon-LE-target-58
LE-rep1-1	Subcutaneous tumors	I3096	Yes	7	8	No	No	Yes	No	Yes	Yes	YJH-spatial-amplicon-LE-target-77
LE-rep1-1	Subcutaneous tumors	I3096	Yes	7	8	No	No	Yes	No	Yes	Yes	YJH-spatial-amplicon-LE-target-87
LE-rep1-1	Subcutaneous tumors	I3096	Yes	7	8	No	No	Yes	No	Yes	Yes	YJH-spatial-amplicon-LE-target-88
LE-rep1-2	Subcutaneous tumors	I3153	Yes	7	8	No	No	Yes	No	No	Yes	YJH-scRNA-seq-LE-rep1-10XCS3
LE-rep1-2	Subcutaneous tumors	I3153	Yes	7	8	No	No	Yes	No	No	Yes	YJH-scRNA-seq-LE-rep1-10XSC3
LE-rep1-2	Subcutaneous tumors	I3153	Yes	7	8	No	No	Yes	No	No	Yes	YJH-scRNA-amplicon-LE-rep1-SB-27
LE-rep1-2	Subcutaneous tumors	I3153	Yes	7	8	No	No	Yes	No	No	Yes	YJH-scRNA-amplicon-LE-rep1-target-26
LE-rep1-2	Subcutaneous tumors	I3153	Yes	7	8	No	No	Yes	No	No	Yes	YJH-scRNA-amplicon-LE-rep1-target-38
LE-rep2-1	Subcutaneous tumors	I3095	Yes	7	8	No	No	Yes	No	Yes	Yes	YJH-scRNA-seq-LE-rep2-10XCS3
LE-rep2-1	Subcutaneous tumors	I3095	Yes	7	8	No	No	Yes	No	Yes	Yes	YJH-scRNA-seq-LE-rep2-10XSC3
LE-rep2-1	Subcutaneous tumors	I3095	Yes	7	8	No	No	Yes	No	Yes	Yes	YJH-scRNA-amplicon-LE-rep2-SB-19
LE-rep2-1	Subcutaneous tumors	I3095	Yes	7	8	No	No	Yes	No	Yes	Yes	YJH-scRNA-amplicon-LE-rep2-target-18
LE-rep2-1	Subcutaneous tumors	I3095	Yes	7	8	No	No	Yes	No	Yes	Yes	YJH-scRNA-amplicon-LE-rep2-target-35
LE-rep2-1	Subcutaneous tumors	I3095	Yes	7	8	No	No	Yes	No	Yes	Yes	YJH-Stereo-seq-LE
LE-rep2-1	Subcutaneous tumors	I3095	Yes	7	8	No	No	Yes	No	Yes	Yes	YJH-spatial-amplicon-LE-SB-59
LE-rep2-1	Subcutaneous tumors	I3095	Yes	7	8	No	No	Yes	No	Yes	Yes	YJH-spatial-amplicon-LE-SB-78
LE-rep2-1	Subcutaneous tumors	I3095	Yes	7	8	No	No	Yes	No	Yes	Yes	YJH-spatial-amplicon-LE-target-56
LE-rep2-1	Subcutaneous tumors	I3095	Yes	7	8	No	No	Yes	No	Yes	Yes	YJH-spatial-amplicon-LE-target-57
LE-rep2-1	Subcutaneous tumors	I3095	Yes	7	8	No	No	Yes	No	Yes	Yes	YJH-spatial-amplicon-LE-target-58
LE-rep2-1	Subcutaneous tumors	I3095	Yes	7	8	No	No	Yes	No	Yes	Yes	YJH-spatial-amplicon-LE-target-77
LE-rep2-1	Subcutaneous tumors	I3095	Yes	7	8	No	No	Yes	No	Yes	Yes	YJH-spatial-amplicon-LE-target-87
LE-rep2-1	Subcutaneous tumors	I3095	Yes	7	8	No	No	Yes	No	Yes	Yes	YJH-spatial-amplicon-LE-target-88
LE-rep2-2	Subcutaneous tumors	I3152	Yes	7	8	No	No	Yes	No	No	Yes	YJH-scRNA-seq-LE-rep2-10XCS3
LE-rep2-2	Subcutaneous tumors	I3152	Yes	7	8	No	No	Yes	No	No	Yes	YJH-scRNA-seq-LE-rep2-10XSC3
LE-rep2-2	Subcutaneous tumors	I3152	Yes	7	8	No	No	Yes	No	No	Yes	YJH-scRNA-amplicon-LE-rep2-SB-19
LE-rep2-2	Subcutaneous tumors	I3152	Yes	7	8	No	No	Yes	No	No	Yes	YJH-scRNA-amplicon-LE-rep2-target-18
LE-rep2-2	Subcutaneous tumors	I3152	Yes	7	8	No	No	Yes	No	No	Yes	YJH-scRNA-amplicon-LE-rep2-target-35
LE-rep3-1	Subcutaneous tumors	I3097	Yes	7	8	No	No	Yes	No	Yes	Yes	YJH-scRNA-seq-LE-rep3-10XCS3
LE-rep3-1	Subcutaneous tumors	I3097	Yes	7	8	No	No	Yes	No	Yes	Yes	YJH-scRNA-seq-LE-rep3-10XSC3
LE-rep3-1	Subcutaneous tumors	I3097	Yes	7	8	No	No	Yes	No	Yes	Yes	YJH-scRNA-amplicon-LE-rep3-SB-33
LE-rep3-1	Subcutaneous tumors	I3097	Yes	7	8	No	No	Yes	No	Yes	Yes	YJH-scRNA-amplicon-LE-rep3-target-32
LE-rep3-1	Subcutaneous tumors	I3097	Yes	7	8	No	No	Yes	No	Yes	Yes	YJH-scRNA-amplicon-LE-rep3-target-41
LE-rep3-1	Subcutaneous tumors	I3097	Yes	7	8	No	No	Yes	No	Yes	Yes	YJH-scRNA-amplicon-LE-rep3-target-54
LE-rep3-1	Subcutaneous tumors	I3097	Yes	7	8	No	No	Yes	No	Yes	Yes	YJH-Stereo-seq-LE
LE-rep3-1	Subcutaneous tumors	I3097	Yes	7	8	No	No	Yes	No	Yes	Yes	YJH-spatial-amplicon-LE-SB-59
LE-rep3-1	Subcutaneous tumors	I3097	Yes	7	8	No	No	Yes	No	Yes	Yes	YJH-spatial-amplicon-LE-SB-78
LE-rep3-1	Subcutaneous tumors	I3097	Yes	7	8	No	No	Yes	No	Yes	Yes	YJH-spatial-amplicon-LE-target-56
LE-rep3-1	Subcutaneous tumors	I3097	Yes	7	8	No	No	Yes	No	Yes	Yes	YJH-spatial-amplicon-LE-target-57
LE-rep3-1	Subcutaneous tumors	I3097	Yes	7	8	No	No	Yes	No	Yes	Yes	YJH-spatial-amplicon-LE-target-58
LE-rep3-1	Subcutaneous tumors	I3097	Yes	7	8	No	No	Yes	No	Yes	Yes	YJH-spatial-amplicon-LE-target-77
LE-rep3-1	Subcutaneous tumors	I3097	Yes	7	8	No	No	Yes	No	Yes	Yes	YJH-spatial-amplicon-LE-target-87
LE-rep3-1	Subcutaneous tumors	I3097	Yes	7	8	No	No	Yes	No	Yes	Yes	YJH-spatial-amplicon-LE-target-88
LE-rep3-2	Subcutaneous tumors	I3154	Yes	7	8	No	No	Yes	No	No	Yes	YJH-scRNA-seq-LE-rep3-10XCS3
LE-rep3-2	Subcutaneous tumors	I3154	Yes	7	8	No	No	Yes	No	No	Yes	YJH-scRNA-seq-LE-rep3-10XSC3
LE-rep3-2	Subcutaneous tumors	I3154	Yes	7	8	No	No	Yes	No	No	Yes	YJH-scRNA-amplicon-LE-rep3-SB-33
LE-rep3-2	Subcutaneous tumors	I3154	Yes	7	8	No	No	Yes	No	No	Yes	YJH-scRNA-amplicon-LE-rep3-target-32
LE-rep3-2	Subcutaneous tumors	I3154	Yes	7	8	No	No	Yes	No	No	Yes	YJH-scRNA-amplicon-LE-rep3-target-41
LE-rep3-2	Subcutaneous tumors	I3154	Yes	7	8	No	No	Yes	No	No	Yes	YJH-scRNA-amplicon-LE-rep3-target-54
multiomics-1	Subcutaneous tumors	I3427	Yes	6	7	No	No	No	Yes	No	Yes	YJH-snRNA-ATAC-seq-10MS
multiomics-1	Subcutaneous tumors	I3427	Yes	6	7	No	No	No	Yes	No	Yes	YJH-snRNA-ATAC-seq-10MA
multiomics-1	Subcutaneous tumors	I3427	Yes	6	7	No	No	No	Yes	No	Yes	YJH-snRNA-ATAC-amplicon-SB-74
multiomics-1	Subcutaneous tumors	I3427	Yes	6	7	No	No	No	Yes	No	Yes	YJH-snRNA-ATAC-amplicon-target-73
multiomics-1	Subcutaneous tumors	I3427	Yes	6	7	No	No	No	Yes	No	Yes	YJH-snRNA-ATAC-amplicon-target-76
multiomics-2	Subcutaneous tumors	I3427	Yes	6	7	No	No	No	Yes	No	Yes	YJH-snRNA-ATAC-seq-10MS
multiomics-2	Subcutaneous tumors	I3427	Yes	6	7	No	No	No	Yes	No	Yes	YJH-snRNA-ATAC-seq-10MA
multiomics-2	Subcutaneous tumors	I3427	Yes	6	7	No	No	No	Yes	No	Yes	YJH-snRNA-ATAC-amplicon-SB-74
multiomics-2	Subcutaneous tumors	I3427	Yes	6	7	No	No	No	Yes	No	Yes	YJH-snRNA-ATAC-amplicon-target-73
multiomics-2	Subcutaneous tumors	I3427	Yes	6	7	No	No	No	Yes	No	Yes	YJH-snRNA-ATAC-amplicon-target-76
multiomics-3	Subcutaneous tumors	I3441	Yes	6	7	No	No	No	Yes	No	Yes	YJH-snRNA-ATAC-seq-10MS
multiomics-3	Subcutaneous tumors	I3441	Yes	6	7	No	No	No	Yes	No	Yes	YJH-snRNA-ATAC-seq-10MA
multiomics-3	Subcutaneous tumors	I3441	Yes	6	7	No	No	No	Yes	No	Yes	YJH-snRNA-ATAC-amplicon-SB-74
multiomics-3	Subcutaneous tumors	I3441	Yes	6	7	No	No	No	Yes	No	Yes	YJH-snRNA-ATAC-amplicon-target-73
multiomics-3	Subcutaneous tumors	I3441	Yes	6	7	No	No	No	Yes	No	Yes	YJH-snRNA-ATAC-amplicon-target-76
multiomics-4	Subcutaneous tumors	I3441	Yes	6	7	No	No	No	Yes	No	Yes	YJH-snRNA-ATAC-seq-10MS
multiomics-4	Subcutaneous tumors	I3441	Yes	6	7	No	No	No	Yes	No	Yes	YJH-snRNA-ATAC-seq-10MA
multiomics-4	Subcutaneous tumors	I3441	Yes	6	7	No	No	No	Yes	No	Yes	YJH-snRNA-ATAC-amplicon-SB-74
multiomics-4	Subcutaneous tumors	I3441	Yes	6	7	No	No	No	Yes	No	Yes	YJH-snRNA-ATAC-amplicon-target-73
multiomics-4	Subcutaneous tumors	I3441	Yes	6	7	No	No	No	Yes	No	Yes	YJH-snRNA-ATAC-amplicon-target-76
Abbreviations:
EP: EGFRL858R;Trp53-/-
BL: Base-Line stage
EE: Early-Evasion stage
LE: Late-Evasion stage
Rep: replicate

### Sheet: Table S2
Supplementary Table 2. Primers for plasmid construction
Element	Sequence(5'-3')	Note
TetO-U6	GAGGGCCTATTTCCCATGATTCCTTCATATTTGCATATACGATACAAGGCTGTTAGAGAGATAATTAGAATTAATTTGACTGTAAACACAAAGATATTAGTACAAAATACGTGACGTAGAAAGTAATAATTTCTTGGGTAGTTTGCAGTTTTAAAATTATGTTTTAAAATGGACTATCATATGCTTACCGTAACTTGAAACTCCCTATCAGTGATAGAGATTATATATCTCCCTATCAGTGATAGACACCG
cgRNAs	Calm2: CTGTAACTCTGCGTGGACTG
	Myl6: GTCACAGCACCTTGCCCATT
	Rpl39: TCAAGACACGAAGAGTCTCC
	Calr: CCCCACAAGTGGCCCAGTCC
	Acta1: TACACGTCAAAAACAGGCGC
	Cfl1: CGCAGACCAAGTCCCGTCCT
	Hsp90b1: GCTATGAATCCCGTGTGGAG
igRNAs	Btf3: AGCTGCAGTGTCCGGGGGCT
	Slc25a3: GGTACTACAGTAATTATATC
	Hint1: GCAAGCTCCAGTAAGATAAA
	Calm1: TAATGAACATCGTCGATATA
	Lgals1: AAGATGGACCAGGTTGGGCG
	Tpt1: CCACCACTCCAAATAAATCA
	Fth1: GCAACTTATAGAAAAGATGA
	Hsp90ab1: CCCTCTGTATAGTATCCCCG
Static barcode primer	ATCTGACAGTCACTGTGACGCACTTTTTNNNNNNNNNNNNNNAAAAGAAAAGGGGGGACTGGAAGGGCTAATTCACTCCCAACGAAGACAAGATCTGC	underlined 20 bp sequence for subsequent static barcode PCR enrichment; “NNN...” represents the 14 bp random static barcode sequence
Amplicon-seq primers of the static barcode library	Round1-F: TTCCCTACACGACGCTCTTCCGATCTCGGATTGACTTACAAGGCAGCTGTAG
	Round1-R: AGTTCAGACGTGTGCTCTTCCGATCTCGCATACCAGAGAGACCCAGTACAAG
	Round2-F: AATGATACGGCGACCACCGAGATCTACACTCTTTCCCTACACGACGCTCT
	Round2-R: CAAGCAGAAGACGGCATACGAGATGATCAGGTGACTGGAGTTCAGACGTGTGCTCTTC

### Sheet: Table S3
Supplementary Table 3. Amplicon-seq primers for bulk sample
SgRNA	Target site	Round	Sequence(5'-3')	Note
cgRNAs	Calm2	Round1-F:	TTCCCTACACGACGCTCTTCCGATCTCTTGTAAATGAGGGAACATCTGGG
		Round1-R:	AGTTCAGACGTGTGCTCTTCCGATCTCTTGTACCCGTTTTGCAATAGTGC
	Myl6	Round1-F:	TTCCCTACACGACGCTCTTCCGATCTCAGATCTGAGGACATTCTGTATCCCG
		Round1-R:	AGTTCAGACGTGTGCTCTTCCGATCTCAGATCAAAGAGGGCAAAGAGAGC
	Rpl39	Round1-F:	TTCCCTACACGACGCTCTTCCGATCTGTAGTCTGGAGGAGAACGAAGCTG
		Round1-R:	AGTTCAGACGTGTGCTCTTCCGATCTGTAGTCCTGGACAAACATCCTAATTC
	Calr	Round1-F:	TTCCCTACACGACGCTCTTCCGATCTACGTAGATCTCAGAGGAGGGCAGGAG
		Round1-R:	AGTTCAGACGTGTGCTCTTCCGATCTACGTAGAGTTCTTACACTCTCAGTGTG
	Acta1	Round1-F:	TTCCCTACACGACGCTCTTCCGATCTGGCTACACAATCGTGCTGTGGTTG
		Round1-R:	GTTCAGACGTGTGCTCTTCCGATCTGGCTACTCCACAGGGCTTTGTTTG
	Cfl1	Round1-F:	TTCCCTACACGACGCTCTTCCGATCTTTAGGCGTTCTGGCCTTCCCAAAC
		Round1-R:	AGTTCAGACGTGTGCTCTTCCGATCTTTAGGCTTAGAAGTTGGCAGCATGGG
	Hsp90b1	Round1-F:	TTCCCTACACGACGCTCTTCCGATCTCTGTGATTGTAATGTCGCCTGACC
		Round1-R:	AGTTCAGACGTGTGCTCTTCCGATCTCTGTGAAGCATCCAAAACAAGTCTCTC
igRNAs	Btf3	Round1-F:	TTCCCTACACGACGCTCTTCCGATCTGACCTAGCAGAAATTACAGGAGCTGC
		Round1-R:	AGTTCAGACGTGTGCTCTTCCGATCTGACCTAGCCGCAAAGAATGAATTAGG
	Slc25a3	Round1-F:	TTCCCTACACGACGCTCTTCCGATCTTGCACTTCTGCTTGTTGATCAGTGTTG
		Round1-R:	AGTTCAGACGTGTGCTCTTCCGATCTTGCACTAGACATCAGGAATAGATGGG
	Hint1	Round1-F:	TTCCCTACACGACGCTCTTCCGATCTGATCAGATCACATTCACCTCCATG
		Round1-R:	AGTTCAGACGTGTGCTCTTCCGATCTGATCAGCAATTTCTCCATATACAGGC
	Calm1	Round1-F:	TTCCCTACACGACGCTCTTCCGATCTCATCGAAGTTGTCCGGTAGAAGTCAG
		Round1-R:	AGTTCAGACGTGTGCTCTTCCGATCTCATCGAAGTGAAGGGTGACTTCGG
	Lgals1	Round1-F:	TTCCCTACACGACGCTCTTCCGATCTATCACGAATAAAGGCAGCTGCCTC
		Round1-R:	AGTTCAGACGTGTGCTCTTCCGATCTATCACGACAAGAGAGGTCACTGAG
	Tpt1	Round1-F:	TTCCCTACACGACGCTCTTCCGATCTGCACTAGGACAAATGGGACTGATGTC
		Round1-R:	AGTTCAGACGTGTGCTCTTCCGATCTGCACTACAGCAAAGAGTTCTTAAGTGG
	Fth1	Round1-F:	TTCCCTACACGACGCTCTTCCGATCTCTTGTACGTGACTTTACTGGTCACTG
		Round1-R:	AGTTCAGACGTGTGCTCTTCCGATCTCTTGTAGAAAAGAAGCTGGGTACC
	Hsp90ab1	Round1-F:	TTCCCTACACGACGCTCTTCCGATCTGTAGTCTGGAAGGCGATGAGGATG
		Round1-R:	AGTTCAGACGTGTGCTCTTCCGATCTGTAGTCCTTGTAGACATGAGCAGAG
		Round2-F:	AATGATACGGCGACCACCGAGATCTACACTCTTTCCCTACACGACGCTCT	common to all target sites
		Round2-R:	CAAGCAGAAGACGGCATACGAGATNNNNNNGTGACTGGAGTTCAGACGTGTGCTCTTC	common to all target sites; “NNNNNN” represents the index sequence

### Sheet: Table S4
Supplementary Table 4. Amplicon-seq primers for scRNA-seq and scMultiome-seq
SgRNA	Target site and SB	Round	Sequence(5'-3')	Note
		Round1-F:	ACACAGTGTTACCTACACTCTTTCCCTACACGACGCTCTTCCG	common to all target sites and static barcodes
cgRNAs	Calm2	Round1-R:	GAGTTCAGACGTGTGCTCTTCCGATCTAAGTCGTGAGGGAACATCTGGGTTATGC
	Myl6	Round1-R:	GAGTTCAGACGTGTGCTCTTCCGATCTAATCGCTGGCTGAGGACATTCTGTATCC
	Rpl39	Round1-R:	GAGTTCAGACGTGTGCTCTTCCGATCTAAGCTCAGGATTCACACAATGGCAAGAC
	Calr	Round1-R:	GAGTTCAGACGTGTGCTCTTCCGATCTAATCCGGAAGGGGGTGGTGTTTTCC
	Acta1	Round1-R:	GAGTTCAGACGTGTGCTCTTCCGATCTAACTGCCTCCTCAGGACGACAATCG
	Cfl1	Round1-R:	GAGTTCAGACGTGTGCTCTTCCGATCTAACGTGTGGCCTTCCCAAACTGCT
	Hsp90b1	Round1-R:	GAGTTCAGACGTGTGCTCTTCCGATCTATAGCGAGGGACAGAAGAAGAAGAGGAG
igRNAs	Btf3	Round1-R:	GAGTTCAGACGTGTGCTCTTCCGATCTATGTTCGAGCTGCTATTTTATATCATGACTGC
	Slc25a3	Round1-R:	GAGTTCAGACGTGTGCTCTTCCGATCTATCCAGCATGGACTGAATCTGCTTGTTG
	Hint1	Round1-R:	GAGTTCAGACGTGTGCTCTTCCGATCTATGCCAGGGTCGGCAGATGAACTG
	Calm1	Round1-R:	GAGTTCAGACGTGTGCTCTTCCGATCTATTCCGCCCTTGAAGTTGTCCGGTAG
	Lgals1	Round1-R:	GAGTTCAGACGTGTGCTCTTCCGATCTATCACGGCCCTTTCATGGGAGAGTG
	Tpt1	Round1-R:	GAGTTCAGACGTGTGCTCTTCCGATCTACAGTGCATAATTGGCTGCTGCTTACC
	Fth1	Round1-R:	GAGTTCAGACGTGTGCTCTTCCGATCTACTTGAGACACGGTGATGAGAGCTAAG
	Hsp90ab1	Round1-R:	GAGTTCAGACGTGTGCTCTTCCGATCTACTCTGCTCTGGAAGGCGATGAGG
	Static barcodes	Round1-R:	GAGTTCAGACGTGTGCTCTTCCGATCTACGATCATCTGACAGTCACTGTGACG
		Round2-F:	AATGATACGGCGACCACCGAGATCTACACAGTGTTACCTACACTCT	common to all target sites and static barcodes
		Round2-R:	CAAGCAGAAGACGGCATACGAGATGTAACATGCGGTGACTGGAGTTCAGACGTGTGCTCT	common to all target sites and static barcodes

### Sheet: Table S5
Supplementary Table 5. Amplicon-seq primers for Stereo-seq
SgRNA	Target site and SB	Round	Sequence(5'-3')	Note
cgRNAs		Round1-F:	CACTCTTTCCCTACACGACGCTCTTCCGATCTCTGCTGACGTACTGAGAGG	common to all target sites and static barcodes
	Calm2	Round1-R:	GAGTTCAGACGTGTGCTCTTCCGATCTAAGTCGTGAGGGAACATCTGGGTTATGC
	Myl6	Round1-R:	GAGTTCAGACGTGTGCTCTTCCGATCTAATCGCTGGCTGAGGACATTCTGTATCC
	Rpl39	Round1-R:	GAGTTCAGACGTGTGCTCTTCCGATCTAAGCTCAGGATTCACACAATGGCAAGAC
	Calr	Round1-R:	GAGTTCAGACGTGTGCTCTTCCGATCTAATCCGGAAGGGGGTGGTGTTTTCC
	Acta1	Round1-R:	GAGTTCAGACGTGTGCTCTTCCGATCTAACTGCCTCCTCAGGACGACAATCG
	Cfl1	Round1-R:	GAGTTCAGACGTGTGCTCTTCCGATCTAACGTGTGGCCTTCCCAAACTGCT
	Hsp90b1	Round1-R:	GAGTTCAGACGTGTGCTCTTCCGATCTATAGCGAGGGACAGAAGAAGAAGAGGAG
igRNAs	Btf3	Round1-R:	GAGTTCAGACGTGTGCTCTTCCGATCTATGTTCGAGCTGCTATTTTATATCATGACTGC
	Slc25a3	Round1-R:	GAGTTCAGACGTGTGCTCTTCCGATCTATCCAGCATGGACTGAATCTGCTTGTTG
	Hint1	Round1-R:	GAGTTCAGACGTGTGCTCTTCCGATCTATGCCAGGGTCGGCAGATGAACTG
	Calm1	Round1-R:	GAGTTCAGACGTGTGCTCTTCCGATCTATTCCGCCCTTGAAGTTGTCCGGTAG
	Lgals1	Round1-R:	GAGTTCAGACGTGTGCTCTTCCGATCTATCACGGCCCTTTCATGGGAGAGTG
	Tpt1	Round1-R:	GAGTTCAGACGTGTGCTCTTCCGATCTACAGTGCATAATTGGCTGCTGCTTACC
	Fth1	Round1-R:	GAGTTCAGACGTGTGCTCTTCCGATCTACTTGAGACACGGTGATGAGAGCTAAG
	Hsp90ab1	Round1-R:	GAGTTCAGACGTGTGCTCTTCCGATCTACTCTGCTCTGGAAGGCGATGAGG
	Static barcodes	Round1-R:	GAGTTCAGACGTGTGCTCTTCCGATCTACGATCATCTGACAGTCACTGTGACG
		Round2-F:	AATGATACGGCGACCACCGAGATCTACACAGTGTTACCTACACTCTTTCCCTACACGACG	common to all target sites and static barcodes
		Round2-R:	CAAGCAGAAGACGGCATACGAGATGTAACATGCGGTGACTGGAGTTCAGACGTGTGCTCT	common to all target sites and static barcodes

### Sheet: Table S6
Supplementary Table 6. Top 100 differentially expressed genes (DEGs) among 5 tumor cell states
State	Gene	State	Gene	State	Gene	State	Gene	State	Gene
State 1	Ddit3	State 2	Pclaf	State 3	Emilin1	State 4	Clu	State 5	Gbp3
	4930447F24Rik		Spc24		Col6a1		Nt5e		Isg15
	Ero1l		Tk1		Col6a2		Cela1		Gbp2
	Akr1c18		Ccna2		Mxra8		Qrfp		Igtp
	Snhg12		Mki67		Ptpn13		8430429K09Rik		Zbp1
	Epb41l4aos		Smc2		Enpp2		Msln		Stat1
	Mmp13		Ube2c		Mxd4		Spint2		Iigp1
	Hmox1		Cdca8		Tmem150a		Nlrp4e		Oasl2
	F3		Racgap1		Bach2		Grasp		Irgm1
	Snhg20		Birc5		Pbxip1		Sorcs2		Rtp4
	Bnip3		Mcm3		Nrep		Lamb3		Gbp6
	Snhg5		Top2a		Antxr1		Rnf185		Ifi47
	Hist1h4h		Diaph3		Pdlim2		Cotl1		Xaf1
	Stbd1		Cdk1		Id3		1600012H06Rik		Apol9a
	5430416N02Rik		Cenpf		Itgb5		Fam120b		Gm4951
	Ftl1-ps1		Cenpe		Pxdn		Mab21l4		Tap1
	Dusp4		Cenpa		Ldlrad4		Riok2		Ifit3
	Snhg16		Ect2		Adamts12		Cd24a		Psmb9
	Slc2a1		Gins2		Nav1		Nrxn1		Parp14
	Snhg6		Tpx2		Mir99ahg		Pdcd2		Ifit1
	Col4a1		Mcm5		Nfix		Lgr6		Apol9b
	Hist1h2ac		Prc1		Col1a2		Rarg		Gbp7
	Cdkn1a		Dhfr		Aox1		Tbp		Irgm2
	Rgcc		Anln		Nrp1		Ccn2		Dtx3l
	Clic5		Atad2		Tcn2		Serf1		Ifi203
	Trp53rkb		Cenpm		Eva1b		Maoa		Ifi44
	Snhg8		Kif4		Rnase4		Slc4a8		Cxcl10
	Dbp		Plk4		Pik3ip1		Phf10		Cd274
	Hist1h2bg		Ccnb1		Cp		Spryd3		Ifi35
	Trib3		Cdca3		Ccn4		AA467197		Parp9
	Amhr2		Hells		Sfxn3		Atg101		Ube2l6
	Col4a2		Gmnn		Olfml2b		Creb5		Phf11d
	Cd68		Kif20b		Cmtm3		Cd53		Rnf213
	Zfas1		Cenpw		Cpq		Pxdc1		Tap2
	Hist1h4i		Pmf1		Mecom		Zfp740		Ifi211
	Hspa1b		Pimreg		Aamdc		Mfsd5		Irf7
	Cox6a2		Slfn9		Vwa5a		Rbp4		AW112010
	Gm41609		Uhrf1		Trpm6		Stom		H2-K1
	Ndrg1		Ccnb2		Ramp1		Abcb1a		Psmb8
	Hist1h1c		Hmmr		St3gal1		Ano1		Gbp8
	Acot2		Trip13		Zfp36		1190005I06Rik		Cxcl16
	Cited1		Dnajc9		Zcchc24		Foxq1		Parp12
	1110038B12Rik		Sgo2a		Matn2		Gpr39		H2-T22
	2410006H16Rik		Cenpk		Il18		Dhrs3		Herc6
	Pgrmc1		Cenpq		Tgfbr2		Igsf11		AA467197
	Gas5		Rad51		Lxn		Smtn		Irf1
	Nupr1		Knl1		Ypel3		Serpinb6b		Ifi205
	Lgals3		Bub1		Bcas3		Rgmb		Ifi207
	Ftl1		Rfc5		Pcolce		Wtap		Clec2d
	Hist1h4j		Cenph		Egr1		Adam12		Ifi204
	Hist2h3c1		Mcm4		Sphk1		Gm2694		Ifit3b
	2900093K20Rik		Kif23		Bphl		Tmem163		Usp18
	Rbp4		Rrm2		Slc7a2		Ermard		Mndal
	Rragd		Bub1b		Tspan11		Pus10		Ddx58
	Dancr		Tacc3		Cdc42ep1		Afdn		Trim30a
	Grik3		Clspn		Synpo		Tfcp2		F830016B08Rik
	Lce1g		Kif15		Cemip2		Efnb1		Gbp4
	Rora		Cep55		Hdac8		Adamts6		Samhd1
	Gm50020		Nusap1		Ralgps2		Smarcd1		Gbp9
	Frat2		Fignl1		Ahnak2		Letmd1		Irf9
	Mmp3		Rrm1		Plxna2		Ptprf		Tgtp2
	Ciart		Pbk		Adamts4		Ggct		H2-T23
	Rasgef1a		Kif11		Upp2		Zfp52		Psmb10
	Gm45051		Fam111a		Notch2		Zfp160		Xdh
	Slain1		Incenp		Nfkbiz		Tnnt2		Vcam1
	Adamtsl5		Hist1h1e		Ttc28		Epb41l4b		Samd9l
	1500015A07Rik		Hmgn2		Chsy3		Syngr1		Gm12216
	Gm11290		Prim1		Sdc1		Wdr27		Tmem140
	C030034I22Rik		Asf1b		Slc9a3r2		Carmil1		Trafd1
	Gm47080		Brip1		Kirrel3		Nt5dc2		Il15
	1700010K24Rik		Cenpp		Gamt		Spaca6		Stat2
			Mcm7		Fosb		Slc11a2		Idnk
			Hist1h2ap		Col4a5		BC002059		Trim12a
			Tyms		Cgnl1		Cfap77		Tor3a
			Knstrn		Phf21a		Stard10		Wars
			Rfc4		Col5a1		Gzme		Gbp5
			Lig1		Ehbp1		Nr4a1		Tapbp
			Tipin		Bmf		Pou6f1		Nmi
			Hist1h1b		Gsap		Cldn18		Lgals3bp
			Chaf1a		9530026P05Rik		Arhgdib		Ifit2
			Dbf4		Sugct		Cib2		Tapbpl
			Gm42047		Ppm1e		Acvr1b		Cdc42ep2
			Psmc3ip		Zfp36l1		Pgf		Tgtp1
			Fen1		Scn7a		Ifi207		Eif2ak2
			Cdc20		Ctsc		Gm49504		Slfn8
			Mcm2		Fbxl20		Chd1		A930037H05Rik
			Topbp1		Inava		Krt23		Cxcl9
			Ncapg2		Fgfr1		Sox5		Znfx1
			Cit		Nol4		Krt80		Tubb3
			Dtl		Bcl2l11		Csrnp2		Gm4841
			Lsm3		Aldoc		Dll1		Parp10
			Usp1		Tgfb2		Kif26b		Trim30d
			Mybl2		Alpk1		Abca3		Ddx60
			Lmnb1		Haghl		Sulf2		Mt2
			Ckap2l		Ccbe1		Edn1		Nlrc5
			Lockd		Rnf150		Tcte2		Casp12
			Cdkn3		Fbln2		Ptk7		Trim12c
			Pole		Trp53inp2		Mmp10		Sp140
			Tmem97		Sparc		Gm14207		Cd74
			Ncapd3		Rab13		Dazap2		9930111J21Rik2

### Sheet: Table S7
Supplementary Table 7. Top 100 differentially expressed genes (DEGs) among 3 macrophage subtypes
Subtype	Gene	Subtype	Gene	Subtype	Gene
Apoe+	Cd74	Arg1+	Ndrg1	Il31ra+	Gm19951
	Apoe		Arg1		Gm15564
	Lyz2		Lgals3		Camk1d
	H2-Ab1		Gapdh		Il31ra
	C1qb		Vim		Filip1l
	Ctss		Mt2		Il31ra
	H2-Eb1		Bsg		Cmss1
	Tyrobp		Aldoa		Gm26561
	Dbi		Ero1l		Gphn
	Csf1r		Bnip3		Lars2
	H2-Aa		Ftl1		Cdk8
	2010107E04Rik		Pkm		Gm42418
	Tubb4b		Gpi1		Rplp1
	Sprr1a		Serpine1		AY036118
	Cd52		Neat1		Gm26917
	Atp5j		Slc2a1		Jarid2
	C1qc		mt-Co1		Zc3h7a
	Tmem176b		Hist1h1c		Cavin1
	Fcer1g		Fam162a		Gm48099
	Ctsc		Malat1		Kpna1
	Sh3bgrl3		Tpi1		Srsf2
	Aif1		Vegfa		Gpc1
	Tgfbi		Ddit3		Hexb
	Fcrls		Mif		D130009I18Rik
	Gm2a		Nupr1		Hdgf
	H2-DMa		F3		Slc7a5
	Bcl2a1b		Hspa1b		Gm20521
	Gchfr		Hilpda		Etv4
	Trf		Krt19		Col6a3
	Cotl1		Higd1a		Cdc34
	Col1a2		Cpe		Sae1
	Fcgr3		Vamp8		Gpatch4
	Laptm5		Sftpb		Efnb1
	Cfp		Smtn		Sap30l
	Sprr2k		Atp6ap2
	Ms4a6d		Egln1
	Ndufs6		Hist1h2bc
	Clec4n		Mmp12
	Coro1a		Cited2
	Gatm		Pgk1
	Gusb		Ptpra
	Usmg5		Ankrd37
	Mgl2		Dhrs3
	Psmb8		Tnfrsf9
	Gzme		Aqp5
	Bcl2a1a		Gabarap
	Crip1		Gja1
	Eno3		Rgcc
	Anapc13		Bhlhe40
	Gm42674		Slc6a8
	Selenop		Igfbp7
	Afp		Atf3
	Pf4		Sqstm1
	Tk1		Pfkp
	Stab1		Lamp2
	Gm43738		Eif4b
	Mcpt8		Thbs1
	Il1b		Gaa
	Ms4a6c		Mmp13
	Man2b1		Dusp1
	Tmem176a		Pfkl
	Acp5		Ctgf
	Ifitm1		Egr1
	Sesn3		Ace
	Ucp2		Zfand2a
	Ntpcr		Fndc3a
	Col3a1		Scpep1
	Il4ra		Tspan7
	Il2rg		Egln3
	Naa38		Hmox1
	Gzmd		Ddit4
	Ifngr1		Mcpt1
	Ly6e		P4ha1
	Ift20		Pgm2
	H2-DMb1		Selenbp1
	Unc93b1		Clu
	Spc24		Vldlr
	Timm10b		Zfp652
	Ramp1		Bnip3l
	Ptpn18		Ftl1-ps1
	Ms4a7		Cdkn1a
	Tmem119		Mxi1
	Msr1		Appl2
	AW112010		Eno1
	Pld4		Dusp4
	Clec4a2		Smox
	Pdrg1		Il33
	Tgfbr2		Sox9
	Mki67		Slc4a4
	Tmem14c		Zfand5
	Aqp1		Ccng2
	Rgs10		Atp6v1g1
	Lpcat1		Ier3
	Ppfia4		Plod2
	Kctd12		P4ha2
	Tyms		C77080
	Gpx3		Mmp3
	Haus7		Arg1
	Pon2		Jund
	Podnl1		Tns1
